# che*C*k*OVER*: An open framework and AI-ready global crayfish database for next-generation biodiversity knowledge

**DOI:** 10.64898/2025.12.29.696807

**Authors:** Lucian Pârvulescu, David Livadariu, Victor I. Bâcu, Constantin I. Nandra, Teodor T. Stefănut, World of Crayfish® Contributors

## Abstract

**Background:** Species occurrence records represent the backbone of biodiversity science, yet their utility is often limited to spatial analyses, distribution maps, or presence-absence models. Current biodiversity infrastructures rarely provide computational formats directly usable by modern artificial intelligence (AI) systems, such as large language models (LLMs), which increasingly mediate scientific communication and knowledge synthesis. Open frameworks that convert biodiversity occurrences into structured, machine-accessible, provenance-rich knowledge are therefore essential—particularly those enabling rapid integration of new records, near real-time generation of spatial metrics, and production of both human-interpretable reports and AI-consumable outputs. Such capabilities substantially reduce latency between data acquisition and decision support, while ensuring biodiversity knowledge remains traceable and verifiable in AI-mediated workflows.

**Results:** We introduce cheCkOVER, an open framework that converts raw species occurrence datasets into standardized, API-ready, multi-layered outputs: biogeographic descriptors, dynamic distribution maps, summary metrics, and structured JSON geo-narratives following a canonical template. The framework stratifies processing by population origin (indigenous vs. non-indigenous), enabling IUCN-aligned conservation metrics while simultaneously tracking invasion dynamics. Each output embeds standardized citation metadata ensuring full provenance traceability. We applied the pipeline to 111,729 validated crayfish (Astacidea) occurrence records from 465 species, generating comprehensive species packages including indigenous-range classifications (171 endemic, 287 regional, 5 cosmopolitan taxa) and non-indigenous range tracking for 30 invasive species. This proof-of-concept demonstrates how the framework transforms minimal datapoints—validated species occurrences—into interoperable knowledge consumable by both humans and computational systems. The JSON outputs are optimized for retrieval-augmented generation, enabling AI systems to dynamically access and cite biodiversity knowledge with explicit source attribution.

**Conclusions:** che*C*k*OVER* is taxon-agnostic and establishes a reproducible pathway from biodiversity occurrences to narrative-ready, AI-interoperable knowledge with immediate public utility via the World of Crayfish® platform (https://world.crayfish.ro/), where each species page integrates structured outputs. The open-source framework (GPL-3) combines a generalizable processing pipeline with taxon-specific knowledge products, enabling flexible reuse across conservation research, policy reporting, and AI-driven applications. This minimalist-to-complex design extends the reach of biodiversity data beyond traditional analyses, positioning occurrence repositories as active knowledge engines for next-generation biodiversity informatics.

**Significance statement:** Biodiversity infrastructures remain underused by modern AI systems despite their central role in science and society. che*C*k*OVER* embodies a minimalist-to-complex paradigm: from the validated geographic occurrence of a species—a datapoint often perceived as trivial—it derives structured, multi-layered outputs linking distribution, conservation status, and standardized geographic indicators. These outputs are natively optimized for retrieval-augmented generation and other machine-consumable workflows, enabling AI systems to dynamically access and cite biodiversity knowledge with maintained provenance beyond their pre-training corpora. Using a global crayfish dataset as proof-of-concept, we demonstrate how raw occurrence records can scale into rich, interoperable biogeographic knowledge products with immediate value for both human experts and computational systems. This positions biodiversity databases as critical knowledge engines for next-generation science, policy, and societal decision-making, providing standardized outputs directly incorporable into conservation evaluation workflows where transparent, reproducible, and provenance-rich occurrence-based metrics are essential.
