## Supplementary material for "che*C*k*OVER*: An open framework and AI-ready global crayfish database for next-generation biodiversity knowledge": archived supplement files: Table_S1.xlsx

### Sheet: Sheet1
Name	e-mail	ORCID	Affiliation	Affiliation_2	Affiliation_3
Mihaela C. Ion	mihacion@gmail.com	0000-0002-2043-264X	Institute of Biology Bucharest, Romanian Academy, Splaiul Independenței 296, 060031 Bucharest, Romania
Antonio V. Laza	antonio.laza@e-uvt.ro	0009-0003-9571-3141	Crayfish Research Centre, Institute for Advanced Environmental Research, West University of Timisoara, Oituz 4, 300086 Timisoara, Romania	Department of Biology, Faculty of Chemistry, Biology, Geography, West University of Timisoara, Pestalozzi 16A, 300115 Timisoara, Romania
Francisco J. Oficialdegui	oficialdeguifj@gmail.com	0000-0001-6223-736X	South Bohemian Research Centre of Aquaculture and Biodiversity of Hydrocenoses, Faculty of Fishery and Protection of Waters, University of South Bohemia in České Budějovice, Zátiší 728/II, 389 25 Vodňany, Czech Republic	Department of Conservation Biology and Global Change, Doñana Biological Station (CSIC), Seville, Spain
Caitlin Bloomer	bloomer3@illinois.edu		Illinois Natural History Survey, Prairie Research Institute, 1816 S. Oak, Champaign, Illinois, 61820, USA
Nathaniel F. Shoobs	shoobs.1@osu.edu		Museum of Biological Diversity, Department of Evolution, Ecology, and Organismal Biology, The Ohio State University, Columbus, Ohio, USA
Bronwyn W. Williams	bronwyn.williams@naturalsciences.org		Research Laboratory, North Carolina Museum of Natural Sciences, Raleigh, North Carolina 27607, USA
Kevin Scheers	kevin.scheers@inbo.be		Unit Freshwater habitats, Research Institute for Nature and Forest (INBO), Havenlaan 88, 1000 Brussels, Belgium
Miguel Clavero	miguelito.clavero@gmail.com		Estación Biológica de Doñana – CSIC, Americo Vespucio 26, 41092 Sevilla, Spain
Frédéric Grandjean	frederic.grandjean@univ-poitiers.fr	0000-0002-8494-0985	Laboratoire Ecologie et Biologie des Interactions - UMR CNRS 7267, Laboratoire EBI - Equipe Ecologie Evolution Symbiose - Batiment B31, Universite de Poitiers, 3 rue Jacques Fort, TSA 51106, F-86073 POITIERS Cedex 9, France
David A. Lieb	c-dlieb@pa.gov		Pennsylvania Fish and Boat Commission, Environmental Services Division, Natural Diversity Section, 595 E Rolling Ridge Drive, Bellefonte, PA 16823, USA
Thomas Baudry	thomas.baudry@univ-poitiers.fr		Laboratoire Ecologie et Biologie des Interactions - UMR CNRS 7267, Laboratoire EBI - Equipe Ecologie Evolution Symbiose - Batiment B31, Universite de Poitiers, 3 rue Jacques Fort, TSA 51106, F-86073 POITIERS Cedex 9, France
Marc Collas	marc.collas@ofb.gouv.fr		Office Français de la Biodiversité, 22 avenue Dutac, 88000 Epinal, France
Zachary J. Loughman	zloughman@westliberty.edu		Department of Organismal Biology, Ecology, and Zoo Science, West Liberty University, West Liberty, WV 26074, USA
Timo Ruokonen	timo.ruokonen@luke.fi		Natural Resources Institute Finland, Survontie 9A, 40500 Jyväskylä, Finland
Jeremy J. Wright	Jeremy.Wright@nysed.gov		New York State Museum, 3140 Cultural Education Center, Albany, NY, 12230, USA
Zanethia C. Barnett	zanethia.c.barnett@usda.gov		USDA Forest Service, Southern Research Station, Center for Bottomland Hardwoods Research, Clemson University, 233 Lehotsky Hall, SC 29634 Clemson, South Carolina, USA
Christoph Chucholl	Christoph.Chucholl@lazbw.bwl.de	0000-0002-2834-8426	Fisheries Research Station Baden-Württemberg (LAZBW), Argenweg 50/1, 88085 Langenargen, Germany
Bram Koese	bram.koese@naturalis.nl		Naturalis Biodiversity Center, Darwinweg 2, 2333 CR Leiden, The Netherlands
Zsombor M. Bányai	zsombor.banyai@gmail.com	0000-0003-3375-9657	Doctoral School of Environmental Science, Hungarian University of Agriculture and Life Sciences, Páter Károly u. 1., 2100 Gödöllő, Hungary
Emmy M. Delekta	emd0083@auburn.edu	0000-0002-4400-7023	Auburn University Museum of Natural History, Auburn University, AL 36849, USA
James E. Hodson	jameshodson48@gmail.com		School of Biology, Faculty of Biological Science, University of Leeds, Leeds, UK
Margo Hurt	Margo.Hurt@emu.ee		Chair of Aquaculture, Institute of Veterinary Medicine and Animal Sciences, Estonian University of Life Sciences, Kreutzwaldi 46A, 51006 Tartu, Estonia
Katrin Kaldre	katrin.kaldre@emu.ee		Chair of Aquaculture, Institute of Veterinary Medicine and Animal Sciences, Estonian University of Life Sciences, Kreutzwaldi 46A, 51006 Tartu, Estonia
Maciej Bonk	bonk@iop.krakow.pl	0000-0003-4093-2542	Institute of Nature Conservation, Polish Academy of Sciences al. Adama Mickiewicza 33 31-120 Kraków, Poland
Boris Lipták	liptaq.b@gmail.com		South Bohemian Research Centre of Aquaculture and Biodiversity of Hydrocenoses, Faculty of Fishery and Protection of Waters, University of South Bohemia in České Budějovice, Zátiší 728/II, 389 25 Vodňany, Czech Republic	Slovak Environment Agency, Tajovského 28, 975 90 Banská Bystrica, Slovak Republic
James W. Fetzner Jr.	fetznerJ@carnegiemnh.org		Carnegie Museum of Natural History, Section of Invertebrate Zoology, Pittsburgh, PA 15213-4080, USA
András Weiperth	weiperth@gmail.com	0000-0001-7824-6885	Department of Systematic Zoology and Ecology, Institute of Biology, ELTE Eötvös Loránd University, Pázmány Péter ave 1/C, 1117 Budapest, Hungary	HUN-REN Institute of Aquatic Ecology, Centre for Ecological Research, Karolina Road 29., H-1113 Budapest, Hungary
Jānis Birzaks	jbirzaks59@gmail.com		Independent researcher, Ivandes 9, LV-1004 Riga, Latvia
Teodora Trichkova	trichkova@gmail.com		Institute of Biodiversity and Ecosystem Research, Bulgarian Academy of Sciences, 1 Tsar Osvoboditel Blvd., 1000 Sofia, Bulgaria
Milcho Todorov	todorovmilcho@gmail.com	0000-0002-8881-6922	Institute of Biodiversity and Ecosystem Research, Bulgarian Academy of Sciences, 1 Tsar Osvoboditel Blvd., 1000 Sofia, Bulgaria
Maksims Balalaikins	maksims.balalaikins@biology.lv		Department of Biodiversity, Institute of Life Sciences and Technology, Daugavpils University, Parades 1a, LV-5401 Daugavpils, Latvia
Olga N. Petko	olga.petko10@e-uvt.ro	0009-0004-5131-0145	Crayfish Research Centre, Institute for Advanced Environmental Research, West University of Timisoara, Oituz 4, 300086 Timisoara, Romania
Robert B McCormack	rob@aabio.com.au	0000-0001-7599-8870	Australian Crayfish Project, Australian Aquatic Biological Pty Ltd, Karuah, NSW, 2324, Australia
Katarina Zorić	katarinas@ibiss.bg.ac.rs		Department of Hydroecology and Water Protection, Institute for Biological Research “Siniša Stanković”, National Institute of the Republic of Serbia, University of Belgrade, Despota Stefana Blvd. 142, 11108 Belgrade, Serbia
Bogna Griffin	bogna.griffin@marine.ie		Fish Health Unit, Marine Institute, Rinville, Oranmore, Galway, H91 R673, Ireland
Karolina Śliwińska	karolina.sliwinska@outlook.com		Scientific and Practical Center for Biological Resources of the National Academy of Science of Belarus, Akademicheskaya 27, 220072 Minsk, Belarus
Guillermo D'Elía	gdelia@uach.cl	0000-0001-7173-2709	Instituto de Ciencias Ambientales y Evolutivas, Facultad de Ciencias, Universidad Austral de Chile, Valdivia 5090000, Chile
Phillip J. Haubrock	philliphaubrock@gmail.com		Department of Life and Environmental Sciences, Bournemouth University, Poole, Dorset, The United Kingdom	South Bohemian Research Centre of Aquaculture and Biodiversity of Hydrocenoses, Faculty of Fishery and Protection of Waters, University of South Bohemia in České Budějovice, Zátiší 728/II, 389 25 Vodňany, Czech Republic
Ada Acevedo-Alonso	ada24a@gmail.com		Independent Researcher, Tunja-Boyacá, 150003, Colombia
Anatoly Alekhnovich	alekhnovichav@gmail.com		Scientific and Practical Center for Biological Resources of the National Academy of Science of Belarus, Akademicheskaya 27, 220072 Minsk, Belarus
Serhii Sidorovskyi	serge.sidorovsky@karazin.ua	0000-0002-3344-1457	V.N. Karazin Kharkiv National University, Department of Zoology and Animal Ecology, 4 Maidan Svobody, 61022 Kharkiv, Ukraine
Julian D. Olden	olden@uw.edu	0000-0003-2143-1187	School of Aquatic and Fishery Sciences, University of Washington, Seattle, Washington, USA
Josie South	J.South@leeds.ac.uk		Water@Leeds, School of Biology, Faculty of Biological Sciences, LS2 9JT Leeds, United Kingdom	South African Institute for Aquatic Biodiversity (SAIAB), Makhanda 6139, South Africa
Henry H.C. Choong	hchoong@royalbcmuseum.bc.ca	0000-0001-6689-7533	Royal British Columbia Museum, Victoria, British Columbia, Canada
Nick Whiterod	nick.whiterod@goyderinstitute.org		Nature Glenelg Trust, Victor Harbor, 5211, South Australia, Australia	CLLMM Research Centre, Goyder Institute for Water Research, Goolwa, 5214, South Australia, Australia
Ismael Soto	isma-sa@hotmail.com		South Bohemian Research Centre of Aquaculture and Biodiversity of Hydrocenoses, Faculty of Fishery and Protection of Waters, University of South Bohemia in České Budějovice, Zátiší 728/II, 389 25 Vodňany, Czech Republic
Daniel J. Brady	daniel.brady@ime.fraunhofer.de	0000-0001-9086-917X	Branch for Bioresources, Fraunhofer Institute for Molecular Biology and Applied Ecology (IME), Ohlebergsweg 12, 35392 Gießen, Germany
Pedro J. Torres	ptorres@holycross.edu		Biology Department, College of the Holy Cross, 1 College, 01610 Worcester, MA, USA
Denis Șadrin	denis.sadrin00@e-uvt.ro		Crayfish Research Centre, Institute for Advanced Environmental Research, West University of Timisoara, Oituz 4, 300086 Timisoara, Romania
Sean M. Hartzell	sehartzell@pa.gov	0009-0007-9105-3288	Division of Environmental Services, Pennsylvania Fish and Boat Commission, Bellefonte, PA 16823, USA
Rafał Maciaszek	rafal.maciaszek@lowcaobcych.pl		Department of Animal Genetics and Conservation, Institute of Animal Sciences, Warsaw University of Life Sciences. Ciszewskiego 8 02-786 Warsaw, Poland
Pavel Vlach	vlach.pavel@mybox.cz		Center of Biology, Geosciences and Environmental Education, Faculty of Education, University of West Bohemia, Klatovská 51, Plzeň CZ-30619, Czech Republic
Cüneyt Kaya	cuneyt.kaya@erdogan.edu.tr	0000-0002-4531-798X	Faculty of Fisheries, Recep Tayyip Erdogan University, Rize, Türkiye
Sang W. Jung	elmidae79@gmail.com		DASARI Research Institute of BioResources, Daejeon 35203, Republic of Korea
Jin-Young Kim	wiezet3@nie.re.kr	0000-0002-7146-4510	Research Center for Endangered Species, National Institute of Ecology, Yeongyang 36531, Republic of Korea
Xavier H. C. Vermeersch	xvermeersch@leefmilieu.brussels		Department Nature and Biodiversity, Brussels Environment, Havenlaan 86C/3000, 1000 Brussels, Belgium
Radu Guiaşu	rguiasu@glendon.yorku.ca		Biology Program, Glendon College, York University, 2275 Bayview Avenue, M4N 3M6 Toronto, Ontario, Canada
Muzaffer M. Harlıoğlu	mharlioglu1@hotmail.com	0000-0001-8288-0571	Fisheries Faculty, Fırat University, Cahit Arf University District, 23119 Elazığ, Turkey
Elena Daniela Mogîldea	daniela.sincu@ibiol.ro	0000-0002-7839-5642	Institute of Biology Bucharest, Romanian Academy, Splaiul Independenței 296, 060031 Bucharest, Romania
Jane Devlin	jane.devlin@pc.gc.ca		Ontario Ministry of Natural Resources and Forestry, 2140 East Bank Drive, Peterborough, K9L 0G2 Ontario, Canada
Roxana-Iulia Voinea	roxana.sima92@e-uvt.ro	0009-0008-5240-824X	Crayfish Research Centre, Institute for Advanced Environmental Research, West University of Timisoara, Oituz 4, 300086 Timisoara, Romania
Fabio Ercoli	fabio.ercoli@emu.ee	0000-0003-2433-6222	Chair of Hydrobiology and Fisheries, Institute of Agricultural and Environmental Sciences, Estonian University of Life Sciences, Kreutzwaldi 5D, 51006, Tartu, Estonia	Department of Biological and Environmental Science, University of Jyväskylä, Survontie 9 C, P.O. Box 35, 40014, Finland
Augusto Frederico Huber	ahuber@jcu.cz	0000-0002-4590-3049	Faculty of Fisheries and Protection of Waters, South Bohemian Research Center of Aquaculture and Biodiversity of Hydrocenoses, University of South Bohemia in České Budějovice, 389 25 Vodňany, Czech Republic
Felipe Bezerra Ribeiro	feliperibeiro@ffclrp.usp.br	0000-0002-8623-1576	Programa de Pós-graduação em Biologia Comparada, Departamento de Biologia (Laboratório deBiologia Integrativa de Crustáceos), Faculdade de Filosofia, Ciências e Letras de Ribeirão Preto (FFCLRP), Universidade de São Paulo (USP), Ribeirão Preto, São Paulo, Brazil
Paula Beatriz Araujo	pabearaujo@gmail.com	0000-0002-7587-3936	Departament of Zoology, Institut of Biosciences, Federal University of Rio Grande do Sul, Av. Bento Gonçalves 9500, Porto Alegre, Rio Grande do Sul, Brazil
Dagmara Błońska	dagmara@biol.uni.lodz.pl		Department of Ecology and Vertebrate Zoology, Faculty of Biology and Environmental Protection, University of Lodz, Łódź, Poland
Irmak Kurtul	irmak.kurtul@ege.edu.tr	0000-0002-3566-9172	Ege University, Faculty of Fisheries, Marine and Inland Waters Sciences and Technology Department, İzmir, Türkiye	Faculty of Health, Environment and Medical Sciences, Bournemouth University, Poole, Bournemouth, United Kingdom
Brooke Grubb	bagrubb1s@gmail.com	0000-0002-8706-7720	Computational Biology Institute, Department of Biostatistics and Bioinformatics, George Washington University, Washington, DC 20052, USA
Japo Jussila	japo.jussila@uef.fi		Department of Environmental and Biological Sciences, University of Eastern Finland, Yliopistonranta 8, 70210 Kuopio, Finland
Pieter Boets	pieter.boets@oost-vlaanderen.be		Provincial Centre of Environmental Research, Godshuizenlaan 95, 9000 Ghent, Belgium
Hossein Masigol	hossein.masigol@gmail.com		Bermuda Institute of Ocean Sciences, St. George’s, Bermuda	Plankton and Microbial Ecology, Leibniz Institute for Freshwater Ecology and Inland Fisheries (IGB), Neuglobsow, Germany
Paul R. Cabe	CabeP@wlu.edu	0000-0001-8510-9985	Biology Department, Washington and Lee University, 204 W Washington Street, VA 24450 Lexington, USA
Přemek Hamr	premek.hamr@gmail.com		Upper Canada College, Toronto, Ontario, Canada
Trude Vrålstad	trude.vralstad@vetinst.no		Department of Aquatic Animal Health, Norwegian Veterinary Institute, P.O. Box 64, 1431 Ås, Norway
David V. Beresford	davidberesford@trentu.ca		Biology and Trent School of the Environment, Faculty, Trent University, 1600 West Bank Drive Peterborough, K9L 0G2 Ontario, Canada
Joseph S. Cutler	joe@thewildernessproject.org	0000-0003-0246-0468	Research Department, The Wilderness Project Foundation 1050 Connecticut Ave, Suite 500, Washington D.C. 20036, USA
David Strand	david.strand@vetinst.no		Department of Aquatic Animal Health, Norwegian Veterinary Institute, P.O. Box 64, 1431 Ås, Norway
Jiří Patoka	patoka@af.czu.cz		Department of Zoology and Fisheries, Faculty of Agrobiology, Food and Natural Resources, Czech University of Life Sciences Prague, Kamýcká 129, 16500 Prague, Czech Republic
Lauren Searle	lauren.searle@thewildernessproject.org	0009-0006-6254-534X	Research Department, The Wilderness Project Foundation 1050 Connecticut Ave, Suite 500, Washington D.C. 20036, USA
Frédérique Steen	frederique.steen@inbo.be		Unit Freshwater habitats, Research Institute for Nature and Forest (INBO), Havenlaan 88, 1000 Brussels, Belgium
Matthew Harwood	bsmhar@leeds.ac.uk	0000-0001-7150-9320	Water@Leeds, School of Biology, Faculty of Biological Sciences, LS2 9JT Leeds, United Kingdom
Ali Serhan Tarkan	serhantarkan@gmail.com	0000-0001-8628-0514	Department of Ecology and Vertebrate Zoology, Faculty of Biology and Environmental Protection, University of Lodz, Lodz, Poland	Department of Basic Sciences, Faculty of Fisheries, Muğla Sıtkı Koçman University, Muğla, Türkiye
Thomas Abeel	thomas.abeel@odisee.be		Agro- and Biotechnology, Odisee University of Applied Sciences, Hospitaalstraat 23, 9100 Sint-Niklaas, Belgium
Tyrel Flügel	tyrel@thewildernessproject.org	0000-0003-2079-2773	Research Department, The Wilderness Project Foundation 1050 Connecticut Ave, Suite 500, Washington D.C. 20036, USA
Danai Kontou	D.Kontou@leeds.ac.uk	0000-0002-0773-9540	School of Biology, Faculty of Biological Sciences, University of Leeds, LS2 9JT, Leeds, United Kingdom
Andrei-Robert Ács	andrei.acs@e-uvt.ro	0009-0005-6879-3945	Crayfish Research Centre, Institute for Advanced Environmental Research, West University of Timisoara, Oituz 4, 300086 Timisoara, Romania
Kaelyn J. Fogelman	kfogelman@agcenter.lsu.edu	0000-0002-1270-7383	School of Renewable Natural Resources, Louisiana State University and Agricultural Center, 227 Renewable Natural Resources Building, Baton Rouge, LA 70808, USA	Department of Biological and Environmental Sciences, Troy University, 498 University Avenue, Troy, AL 36082, USA
Matthew Dooley	mattd@thewildernessproject.org		Research Department, The Wilderness Project Foundation 1050 Connecticut Ave, Suite 500, Washington D.C. 20036, USA
Konul Ahmadova	konul.akhmedova@wcu.edu.az	0000-0001-9448-4517	Department of Natural Sciences, Western Caspian University, Baku, Azerbaijan, AZ1052
Michael Ross	mikeross@thewildernessproject.org	0000-0001-8195-4620	Research Department, The Wilderness Project Foundation 1050 Connecticut Ave, Suite 500, Washington D.C. 20036, USA
Sandor Kelly	Sandor.Kelly@ucf.edu	0009-0002-0774-673X	University of Central Florida Collection of Arthropods (UCFC), Department of Biology, University of Central Florida, Orlando, FL, USA
Ioannis A. Giantsis	igiants@auth.gr		Department of Animal Science, Faculty of Agricultural Sciences, University of Western Macedonia, 53100 Florina, Greece	Laboratory of Ichthyology & Fisheries, Faculty of Agriculture, Forestry and Natural Environment, Aristotle University of Thessaloniki, 54124 Thessaloniki, Greece
Leyla Taghiyeva	lleeylalin@gmail.com	0009-0000-7721-2632	Ministry of Agriculture of the Republic of Azerbaijan Fisheries and Aquaculture Center, Azerbaijan, AZ1025
Antonín Kouba	akouba@frov.jcu.cz		South Bohemian Research Centre of Aquaculture and Biodiversity of Hydrocenoses, Faculty of Fishery and Protection of Waters, University of South Bohemia in České Budějovice, Zátiší 728/II, 389 25 Vodňany, Czech Republic
Elena Tricarico	elena.tricarico@unifi.it		Dipartimento di Biologia, Università di Firenze, Via Madonna del Piano 6, 50019 Sesto Fiorentino, Italy
Maria V. Alvanou	mariaalvanou7@gmail.com		Department of Animal Science, Faculty of Agricultural Sciences, University of Western Macedonia, 53100 Florina, Greece
Önder Aksu	onderaksu@munzur.edu.tr	0000-0003-3735-6732	Department of Aquaculture of Fisheries Faculty, Munzur University, Aktuluk Campus, 62000 Tunceli, Turkey
Zackary A. Graham	zackary.graham@westliberty.edu		Department of Organismal Biology, Ecology, and Zoo Science, West Liberty University, West Liberty, WV 26074, USA
Francesca Lorenzoni	francy.l.25.96@gmail.com		Department of Chemistry, Biology and Biotechnologies, University of Perugia, via Elce di Sotto, 06123 Perugia, Italy
Adroit T. Chakandinakira	chakandinakirat@gmail.com		Lake Kariba Fisheries Research Institute, Zimbabwe Parks and Wildlife Management Authority, Kariba, Zimbabwe
