## Supplementary material for "che*C*k*OVER*: An open framework and AI-ready global crayfish database for next-generation biodiversity knowledge": archived supplement files: Table_S2.tsv

speciesName	vernacularName (ISO 639-3 language tag)
Astacus astacus	noble crayfish (eng), racul de râu (ron), Edelkrebs (deu), rak říční (ces), широкопалый рак (rus), широкопалый речной рак (rus), rak szlachetny (pol), rak rzeczny (pol), folyami rák (hun), Edelkreps (nor), flodkräfta (swe), plačiažnyplis vėžys (lit), ποταμίσια καραβίδα (ell), cangrejo de río Europeo (esp), cangrejo noble (esp), harilik jõevähk (est), platspīļu vēzis (lav), jokirapu (fin), Europes…
Astacus colchicus	კოლხური ფართოფეხა კიბო (kat)
Austropotamobius bihariensis	idle crayfish (eng), racul bihorean (ron)
Austropotamobius fulcisianus	Italian crayfish (eng), cangrejo de río italiano (esp), gambero di fiume (ita), primorski rak (hrv)
Austropotamobius pallipes	Dohlenkrebs (deu), white-clawed crayfish (eng), cangrejo de patas blancas (esp), csóka rák (hun), écrevisse à pattes blanches (fra), koščenec (slo), bjelonogi rak (bih), gambero di fiume (ita), bjelonogi rak (mne), bjelonogi rak (hrv), primorski rak (hrv)
Austropotamobius torrentium	stone crayfish (eng), racul de ponoare (ron), Steinkrebs (deu), rak kamenáč (ces), rak strumieniowy (pol), kövi rák (hun), πετροκαραβίδα (ell), tatlısu ıstakozu (trk), kerevit (trk), taş kereviti (trk), écrevisse des torrents (fra), potočni rak (srb), поточен рак (bul), ручеен рак (bul), koščak (slo), rak kamenjar (bih), gambero di torrente (ita), potočni rak (mne), potočni rak (hrv), rak kamenja…
Barbicambarus cornutus	Bottlebrush crayfish (eng), Bottle brush crayfish (eng)
Barbicambarus simmonsi	Tennessee bottlebrush crayfish (eng)
Bouchardina robisoni	Bayou Bodcau crayfish (eng)
Cambarellus (Cambarellus) patzcuarensis	Mexican dwarf crayfish (eng), mexikói törpe folyami rák (hun)
Cambarellus (Pandicambarus) blacki	Cypress crayfish (eng)
Cambarellus (Pandicambarus) diminutus	Least crayfish (eng)
Cambarellus (Pandicambarus) lesliei	Angular dwarf crawfish (eng)
Cambarellus (Pandicambarus) ninae	Aransas dwarf crawfish (eng)
Cambarellus (Pandicambarus) puer	Swamp dwarf crayfish (eng)
Cambarellus (Pandicambarus) schmitti	Fontal dwarf crawfish (eng)
Cambarellus (Pandicambarus) shufeldtii	Cajun dwarf crayfish (eng)
Cambarellus (Pandicambarus) texanus	Brazos dwarf crawfish (eng)
Cambarellus (Pandicambarus) rotatus	Twisted dwarf crayfish (eng)
Cambaroides dauricus	даурский рак (rus)
Cambaroides japonicus	японский рак (rus), ニホンザリガニ,ヤマトザリガニ (jpn)
Cambaroides schrenckii	сахалинский рак (rus), сахалинский речной рак (rus)
Cambaroides similis	корейский рак (rus), 가재 (kor)
Cambaroides wladiwostokiensis	Vladivostok's Crayfish
Cambarus acuminatus	Acuminate crayfish (eng)
Cambarus adustus	Dusky mudbug (eng)
Cambarus aldermanorum	Carolina needlenose crayfish (eng)
Cambarus andersoni	Florence crayfish (eng)
Cambarus angularis	Angled crayfish (eng)
Cambarus appalachiensis	Conhaway crayfish (eng)
Cambarus asperimanus	Mitten crayfish (eng)
Cambarus bartonii bartonii	Common crayfish (eng)
Cambarus bartonii cavatus	Appalachian Brook crayfish (eng)
Cambarus bartonii	Common crayfish (eng), Appalachian brook crayfish (eng)
Cambarus batchi	Bluegrass crayfish (eng)
Cambarus bouchardi	Big South Fork crayfish (eng)
Cambarus brachydactylus	Shortfinger crayfish (eng)
Cambarus brimleyorum	Valley River crayfish (eng)
Cambarus buntingi	Bunting crayfish (eng), Longclaw crayfish (eng)
Cambarus callainus	Big Sandy crayfish (eng)
Cambarus carinirostris	Rock crawfish (eng)
Cambarus carolinus	Red burrowing crayfish (eng)
Cambarus catagius	Greensboro burrowing crayfish (eng)
Cambarus causeyi	Boston Mountains crayfish (eng)
Cambarus chasmodactylus	New River crayfish (eng)
Cambarus chaugaensis	Chauga crayfish (eng)
Cambarus clairitae	Zebra crayfish (eng)
Cambarus clivosus	Short Mountain crayfish (eng)
Cambarus conasaugaensis	Mountain crayfish (eng)
Cambarus coosae	Coosa crayfish (eng)
Cambarus coosawattae	Coosawattae crayfish (eng)
Cambarus cracens	Slenderclaw crayfish (eng)
Cambarus crinipes	Hairyfoot crayfish (eng), Bouchard's crayfish (eng)
Cambarus cryptodytes	Dougherty Plain cave crayfish (eng)
Cambarus cumberlandensis	Cumberland crayfish (eng)
Cambarus cymatilis	Conasauga blue burrower (eng)
Cambarus davidi	Carolina ladle crayfish (eng)
Cambarus deweesae	Valley Flame crayfish (eng)
Cambarus distans	Boxclaw crawfish (eng)
Cambarus diupalma	Mountain Fork crayfish (eng)
Cambarus doughertyensis	Dougherty burrowing crayfish (eng)
Cambarus dubius	Upland burrowing crayfish (eng)
Cambarus eeseeohensis	Grandfather Mountain crayfish (eng)
Cambarus elkensis	Elk River crayfish (eng)
Cambarus englishi	Tallapoosa crayfish (eng)
Cambarus extraneus	Chickamauga crayfish (eng)
Cambarus fasciatus	Etowah crayfish (eng)
Cambarus friaufi	Hairy crayfish (eng)
Cambarus gentryi	Linear cobalt crayfish (eng)
Cambarus georgiae	Little Tennessee crayfish (eng)
Cambarus girardianus	Tanback crayfish (eng)
Cambarus graysoni	Two-spot crayfish (eng), Twospot crayfish (eng)
Cambarus guenteri	Redbird crayfish (eng)
Cambarus halli	Slackwater crayfish (eng)
Cambarus hamulatus	Prickly Cave crayfish (eng)
Cambarus harti	Piedmont blue burrower (eng)
Cambarus hatfieldi	Tug Valley crayfish (eng)
Cambarus hazardi	Brawny crayfish (eng)
Cambarus hiwasseensis	Hiwassee crayfish (eng)
Cambarus hobbsorum	Rocky River crayfish (eng)
Cambarus howardi	Chattahoochee crayfish (eng)
Cambarus hubbsi	Hubb's crayfish (eng)
Cambarus hubrichti	Salem Cave crayfish (eng)
Cambarus hystricosus	Sandhills Spiny Crayfish (eng)
Cambarus intermontanus	Cumberland Block crayfish (eng)
Cambarus jezerinaci	Spiny scale crayfish (eng), Powell River crayfish (eng)
Cambarus johni	Carolina foothills crayfish (eng)
Cambarus jonesi	Alabama Cave crayfish (eng)
Cambarus latimanus	Variable crayfish (eng)
Cambarus lenati	Broad River crayfish (eng)
Cambarus lentiginosus	Speckled crayfish (eng)
Cambarus longirostris	Longnose crayfish (eng)
Cambarus longulus	Atlantic slope crayfish (eng)
Cambarus maculatus	Freckled crayfish (eng)
Cambarus magerae	Big stone crayfish (eng)
Cambarus manningi	Greensaddle crayfish (eng)
Cambarus monongalensis	Blue crawfish (eng)
Cambarus nerterius	Greenbrier Cave crayfish (eng)
Cambarus nodosus	Knotty burrowing crayfish (eng)
Cambarus obeyensis	Obey crayfish (eng)
Cambarus obstipus	Sloped crayfish (eng)
Cambarus ortmanni	Ortmann mudbug (eng), Ortmann's mudbug (eng)
Cambarus parrishi	Hiwassee headwater crayfish (eng)
Cambarus parvoculus	Mountain midget crayfish (eng)
Cambarus pauleyi	Meadow River mudbug (eng)
Cambarus pecki	Phantom Cave crayfish (eng)
Cambarus polypilosus	Hillbilly hairy crayfish (eng)
Cambarus pristinus	Pristine crayfish (eng)
Cambarus pyronotus	Fireback crayfish (eng)
Cambarus reburrus	French Broad crayfish (eng)
Cambarus reduncus	Sickle crayfish (eng)
Cambarus reflexus	Pine savannah crayfish (eng)
Cambarus robustus	Big Water crayfish (eng), Robust crayfish (eng)
Cambarus rusticiformis	Depression crayfish (eng)
Cambarus sciotensis	Teays River crayfish (eng)
Cambarus scotti	Chatooga crayfish (eng)
Cambarus setosus	Bristly Cave crayfish (eng)
Cambarus smilax	Greenbrier crayfish (eng)
Cambarus speciosus	Beautiful crayfish (eng)
Cambarus speleocoopi	Sweet Home Alabama Cave crayfish (eng), Sweet Home Alabama crayfish (eng)
Cambarus sphenoides	Triangleclaw crayfish (eng)
Cambarus spicatus	Broad River spiny crayfish (eng)
Cambarus stockeri	Cocoa crayfish (eng)
Cambarus striatus	Hay crayfish (eng), Ambiguous crayfish (eng)
Cambarus strigosus	Lean crayfish (eng)
Cambarus taylori	Cutshin crayfish (eng)
Cambarus tenebrosus	Cavespring crayfish (eng)
Cambarus theepiensis	Coalfields crayfish (eng)
Cambarus truncatus	Oconee burrowing crayfish (eng)
Cambarus tuckasegee	Tuckasegee Stream Crayfish (eng)
Cambarus unestami	Blackbarred Crayfish (eng)
Cambarus veteranus	Guyandotte River crayfish (eng)
Cambarus williami	Brawleys Fork crayfish (eng)
Cherax acherontis	Yumugima Crayfish (eng)
Cherax boesemani
Cherax destructor	rak niebieski (pol), ausztrál kék rák (hun), Common yabby (eng), Yabbie (esp), cangrejo de río australiano (esp), Yabbie (nld), Yabbie (fra), common Yabby (ita)
Cherax gherardii
Cherax holthuisi
Cherax pulcher
Cherax pulverulentus
Cherax quadricarinatus	ausztrál ollós kék rák (hun), rak czerwonoszczypcowy (pol), Redclaw (eng), Australian redclaw crayfish (eng), écrevisse à pinces rouges (fra), gambero di fiume australiano (ita), กุ้งเครย์ฟิชออสเตรเลีย (tha)
Cherax snowden
Cherax woworae	Steel Blue crayfish (eng)
Creaserinus brevistylus
Creaserinus burrisi	Burrowing bog crayfish (eng)
Creaserinus byersi	Lavender burrowing crayfish (eng)
Creaserinus caesius	Timberlands burrowing crayfish (eng)
Creaserinus clausus
Creaserinus danielae	Speckled burrowing crayfish (eng)
Creaserinus fodiens	Digger crayfish (eng), Chimney crayfish (eng)
Creaserinus gilpini	Jefferson County crayfish (eng)
Creaserinus hedgpethi
Creaserinus hortoni	Hatchie burrowing crayfish (eng)
Creaserinus oryktes	Flatwoods digger (eng)
Creaserinus trinensis
Distocambarus (Distocambarus) crockeri	Piedmont Prairie burrowing crayfish (eng)
Distocambarus (Distocambarus) devexus	Broad River burrowing crayfish (eng)
Distocambarus (Fitzcambarus) carlsoni	Mimic crayfish (eng)
Distocambarus (Fitzcambarus) hunteri	Saluda burrowing crayfish (eng)
Distocambarus (Fitzcambarus) youngineri	Newberry burrowing crayfish (eng)
Euastacus armatus	Murray crayfish (eng), Murray River crayfish (eng)
Euastacus bidawalus	Bidhawal crayfish (eng)
Euastacus bispinosus	Glenelg spiny crayfish (eng), Glenelg River cray (eng), Glenelg spiny freshwater crayfish (eng)
Euastacus claytoni	Clayton's crayfish (eng)
Euastacus coughrani	Coughran’s spiny crayfish (eng)
Euastacus gamilaroi	Gamilaroi crayfish (eng)
Euastacus girurmulayn	smooth crayfish (eng)
Euastacus kershawi	Gippsland spiny crayfish (eng)
Euastacus morgani	Morgan's crayfish (eng)
Euastacus vesper	Cudgegong giant spiny crayfish (eng)
Euastacus vanderwerfi	dwarf spiny crayfish (eng)
Euastacus yarraensis	Yarra spiny crayfish (eng), southern Victorian spiny crayfish (eng)
Fallicambarus devastator	Texas prairie crayfish (eng)
Fallicambarus dissitus	Pine Hills digger (eng)
Fallicambarus harpi	Ouachita burrowing crayfish (eng)
Fallicambarus houstonensis	Houston burrowing crayfish (eng)
Fallicambarus jeanae	Daisy burrowing crayfish (eng)
Fallicambarus kountzeae	Big Thicket burrowing crayfish (eng)
Fallicambarus macneesei	Old prairie digger (eng)
Fallicambarus petilicarpus	Slenderwrist burrowing crayfish (eng)
Fallicambarus schusteri	Carmel crayfish (eng)
Fallicambarus strawni	Saline burrowing crayfish (eng)
Fallicambarus tenuis	Ouachita Mountain crayfish (eng)
Fallicambarus wallsi	Sabine burrowing crayfish (eng)
Faxonella beyeri	Sabine fencing crayfish (eng)
Faxonella blairi	Blair's fencing crayfish (eng)
Faxonella clypeata	Ditch fencing crayfish (eng)
Faxonella creaseri	Ouachita fencing crayfish (eng)
Faxonius acares	Redspotted stream crayfish (eng)
Faxonius alabamensis	Alabama Crayfish (eng)
Faxonius barrenensis	Barren River crayfish (eng)
Faxonius bisectus	Crittenden crayfish (eng)
Faxonius burri	Burr crayfish (eng), Blood River crayfish (eng)
Faxonius carolinensis	North Carolina crayfish (eng)
Faxonius castaneus	Pecan Bayou crayfish (eng)
Faxonius causeyi	Western Plains crayfish (eng)
Faxonius chickasawae	Chickasaw crayfish (eng)
Faxonius compressus	Slender crayfish (eng)
Faxonius cooperi	Flint River crayfish (eng)
Faxonius cristavarius	Spiny stream crayfish (eng)
Faxonius cyanodigitus	Red River painted crayfish (eng)
Faxonius deanae	Conchas crayfish (eng)
Faxonius difficilis	Painted crayfish (eng)
Faxonius durelli	Saddle crayfish (eng)
Faxonius erichsonianus	Reticulate crayfish (eng)
Faxonius etnieri	Ets crayfish (eng), Etnier's crayfish (eng)
Faxonius eupunctus	Coldwater crayfish (eng)
Faxonius forceps	Surgeon crayfish (eng)
Faxonius harrisonii	Belted crayfish (eng)
Faxonius hartfieldi	Yazoo crayfish (eng)
Faxonius hathawayi blacki	Calcasieu crayfish (eng)
Faxonius hathawayi	Teche painted crawfish (eng)
Faxonius hobbsi	Pontchartrain painted crawfish (eng)
Faxonius holti	Bimaculate crayfish (eng)
Faxonius hylas	Woodland crayfish (eng)
Faxonius illinoiensis	Shawnee crayfish (eng)
Faxonius immunis	Calico crayfish (eng), Papershell crayfish (eng), Kalikokrebs (deu), cangrejo de río calicó (esp), Calicot kreeft (nld), écrevisse calicot (fra)
Faxonius indianensis	Indiana crayfish (eng)
Faxonius jeffersoni	Louisville crayfish (eng)
Faxonius jonesi	Sucarnoochee River crayfish (eng)
Faxonius juvenilis	Kentucky River crayfish (eng), Kentucky rivierkreeft (nld), écrevisse juvénile (fra)
Faxonius kentuckiensis	Kentucky crayfish (eng)
Faxonius lancifer	Shrimp crayfish (eng)
Faxonius leptogonopodus	Little River Creek crayfish (eng)
Faxonius limosus	Spinycheek crayfish (eng), racul dungat (ron), Kamberkrebs (deu), rak pruhovaný (ces), rak pręgowaty (pol), rak pręgowany (pol), rak amerykański (pol), американский полосатый рак (rus), колючий рак (rus), cifrarák (hun), ogapõskne vähk (est), dzeloņvaigu vēzis (lav), rainuotasis vėžys (lit), cangrejo de los canales (esp), gevlekte Amerikaanse rivierkreeft (nld), écrevisse américaine (fra), bodljo…
Faxonius longidigitus	Longpincered crayfish (eng)
Faxonius luteus	Golden crayfish (eng)
Faxonius macrus	Neosho midget crayfish (eng)
Faxonius maletae	Kisatchie painted crayfish (eng)
Faxonius marchandi	Mammoth Spring crayfish (eng), Sharp River crayfish (eng)
Faxonius margorectus	Livingston crayfish (eng)
Faxonius medius	Saddleback crayfish (eng)
Faxonius meeki brevis	Meek's short pointed crayfish (eng)
Faxonius meeki meeki	Meek's crayfish (eng)
Faxonius meeki	Meek crayfish (eng)
Faxonius menae	Mena crayfish (eng)
Faxonius mirus	Wonderful crayfish (eng)
Faxonius mississippiensis	Mississippi crayfish (eng)
Faxonius nais	Water nymph crayfish (eng)
Faxonius nana	Midget crayfish (eng)
Faxonius neglectus chaenodactylus	Gap ringed crayfish (eng)
Faxonius neglectus neglectus	Ringed crayfish (eng)
Faxonius neglectus	Ringed crayfish (eng)
Faxonius obscurus	Allegheny crayfish (eng), Obscure crayfish (eng)
Faxonius occidentalis	Western freckled crayfish (eng)
Faxonius ozarkae	Ozark crayfish (eng)
Faxonius pagei	Mottled crayfish (eng)
Faxonius palmeri creolanus	Creole painted crayfish (eng)
Faxonius palmeri longimanus	Western painted crayfish (eng)
Faxonius palmeri palmeri	Gray-speckled crayfish (eng)
Faxonius palmeri	Gray-speckled crayfish (eng)
Faxonius pardalotus	Leopard crayfish (eng)
Faxonius perfectus	Complete crayfish (eng)
Faxonius peruncus	Big Creek crayfish (eng)
Faxonius placidus	Placid crayfish (eng), Bigclaw crayfish (eng)
Faxonius propinquus	Northern Clearwater crayfish (eng)
Faxonius punctimanus	Spothand crayfish (eng)
Faxonius putnami	Phallic crayfish (eng)
Faxonius quadruncus	St. Francis River crayfish (eng)
Faxonius quinebaugensis	Quinebaug River crayfish (eng)
Faxonius rafinesquei	Rafinesque crayfish (eng), Rough River crayfish (eng)
Faxonius raymondi	Norwood River crayfish (eng)
Faxonius rhoadesi	Fishhook crayfish (eng)
Faxonius roberti	Spring River crayfish (eng)
Faxonius ronaldi	Mud River crayfish (eng)
Faxonius rusticus	Rusty crayfish (eng), roestbruine Amerikaanse rivierkreeft (nld), écrevisse à tâches rouges (fra), gambero rugginoso (ita)
Faxonius sanbornii erismorphorous	Sanborn crayfish (eng), Sanborn's crayfish (eng)
Faxonius sanbornii sanbornii	Sanborn crayfish (eng), Sanborn's crayfish (eng)
Faxonius sanbornii	Sanborn crayfish (eng), Sanborn's Crayfish (eng)
Faxonius saxatilis	Kiamichi crayfish (eng)
Faxonius shoupi	Nashville crayfish (eng)
Faxonius sloanii	Sloan crayfish (eng)
Faxonius spinosus	Coosa River spiny crayfish (eng)
Faxonius stannardi	Little Wabash crayfish (eng)
Faxonius taylori	Crescent crayfish (eng)
Faxonius texanus	Texas River crayfish (eng)
Faxonius theaphionensis	Sinkhole crayfish (eng)
Faxonius tricuspis	Western Highland crayfish (eng), Rhode crayfish (eng)
Faxonius validus	Powerful crayfish (eng)
Faxonius virginiensis	Chowanoke crayfish (eng)
Faxonius virilis	Virile crayfish (eng), Northern crayfish (eng), cangrejo viril (esp), geknobbelde Amerikaanse rivierkreeft (nld), écrevisse à pinces bleues (fra), gambero virile (ita)
Faxonius wagneri	Eleven Point River crayfish (eng)
Faxonius williamsi	Williams crayfish (eng)
Faxonius wrighti	Hardin crayfish (eng)
Faxonius yanahlindus	Spinywrist crayfish (eng)
Hobbseus cristatus	Crested Riverlet crayfish (eng)
Hobbseus orconectoides	Oktibbeha riverlet crayfish (eng)
Hobbseus petilus	Tombigbee riverlet crayfish (eng)
Hobbseus prominens	Prominence riverlet crayfish (eng)
Hobbseus valleculus	Choctaw riverlet crayfish (eng)
Hobbseus yalobushensis	Yalobusha riverlet crayfish (eng)
Lacunicambarus acanthura	Thornytail crayfish (eng)
Lacunicambarus chimera	Crawzilla crawdad (eng)
Lacunicambarus dalyae	Jewel mudbug (eng)
Lacunicambarus diogenes	Devil crawfish (eng), Devil crayfish (eng)
Lacunicambarus erythrodactylus	Warpaint mudbug (eng)
Lacunicambarus freudensteini	Banded mudbug (eng)
Lacunicambarus ludovicianus	Painted devil crayfish (eng)
Lacunicambarus miltus	Rusty grave digger (eng)
Lacunicambarus nebrascensis	Great Plains mudbug (eng)
Lacunicambarus polychromatus	Paintedhand mudbug (eng)
Lacunicambarus thomai	Little Brown Mudbug (eng)
Orconectes australis	Southern Cave crayfish (eng)
Orconectes barri	Cumberland Plateau crayfish (eng)
Orconectes incomptus	Tennessee cave crayfish (eng)
Orconectes inermis inermis	Cope ghost crayfish (eng), Ghost crayfish (eng)
Orconectes inermis testii	Unarmed crayfish (eng)
Orconectes inermis	Cope ghost crayfish (eng)
Orconectes packardi	Appalachian Cave crayfish (eng)
Orconectes pellucidus	Mammoth Cave crayfish (eng)
Orconectes stygocaneyi	Caney Mountain cave crayfish (eng)
Pacifastacus connectens	Snake River pilose crayfish (eng)
Pacifastacus gambelii	Pilose crayfish (eng)
Pacifastacus leniusculus	Signal crayfish (eng), rak signální (ces), Signalkrebs (deu), rak sygnałowy (pol), rak szwedzki (pol), американский сигнальный рак (rus), signalkreps (nor), signalkräfta (swe), žymėtasis vėžiai (lit), jelzőrák (hun), cangrejo señal (esp), signaalvähk (est), signālvēzis (lav), täplärapu (fin), signaalkreeft (nld), ウチダザリガニ,タンカイザリガニ,シグナルザリガニ (jpn), écrevisse signal (fra), ecrevisse du pacifique (fra…
Pacifastacus malheurensis	Misfortunate crayfish (eng)
Pacifastacus okanaganensis	Okanagan crayfish (eng)
Parastacus	bah bah crayfish (eng), lagostim de água doce (por)
Parastacus brasiliensis	lagostim de água doce (por)
Parastacus buckupi	Buckup crayfish (eng), lagostim de água doce (por)
Parastacus dincaoi	D'incao crayfish (eng), lagostim de água doce (por)
Parastacus fluviatilis	highland streams crayfish (eng), lagostim de água doce (por)
Parastacus gomesae	Gomes crayfish (eng), lagostim de água doce (por)
Parastacus guapo	Guapo crayfish (eng), lagostim de água doce (por)
Parastacus heterochaelis	lagostim de água doce (por)
Parastacus laevigatus	lagostim de água doce (por)
Parastacus longidactylus	lagostim de água doce (por)
Parastacus macanudo	Macanudo crayfish (eng), lagostim de água doce (por)
Parastacus manezinho	Manezinho crayfish (eng), lagostim de água doce (por)
Parastacus nicoleti	camarón de vega del sur (spa)
Parastacus pilicarpus	lagostim de água doce (por)
Parastacus pilimanus	camarón excavador (spa), lagostim de água doce (por)
Parastacus promatensis	lagostim de água doce (por)
Parastacus pugnax	camarón de vega (spa)
Parastacus quasimodo	Quasimodo crayfish (eng), lagostim de água doce (por)
Parastacus rudolphi	Rudolph crayfish (eng), lagostim de água doce (por)
Parastacus saffordi	lagostim de água doce (por)
Parastacus schubarti	Schubart crayfish (eng), lagostim de água doce (por)
Parastacus tuerkayi	Tuerkay crayfish (eng), lagostim de água doce (por)
Parastacus varicosus	lagostim de água doce (por)
Pontastacus cubanicus	кубанский рак (rus), кубанский длиннопалый рак (rus)
Pontastacus eichwaldi	каспийский рак (rus), каспийский длиннопалый рак (rus)
Pontastacus kessleri
Pontastacus leptodactylus	narrow-clawed crayfish (eng), racul de lac (ron), racul de Dunăre (ron), Galizischer Sumpfkrebs (deu), rak bahenní (ces), узкопалый рак (rus), узкопалый речной рак (rus), длиннопалый рак (rus), длиннопалый речной рак (rus), rak błotny (pol), rak stawowy (pol), kecske rák (hun), kitsasõraline vähk (est), tatlısu ıstakozu (trk), kerevit (trk), Türk kereviti (trk), dar kıskaçlı kerevit (trk), dar pe…
Pontastacus pachypus	толстопалый рак (rus), толстопалый речной рак (rus), სქელმარწუხებიანი კიბო (kat), thick-clawed crayfish (eng), Caspian crayfish (eng), рак товстопалий (ukr)
Pontastacus pylzowi	Pilzov çay xərçəngi (aze), პევცოვის კიბო (kat)
Procambarus ablusus	Hatchie River crayfish (eng)
Procambarus acherontis	Orlando cave crayfish (eng)
Procambarus acutissimus	Sharpnose crayfish (eng)
Procambarus acutus	White River crawfish (eng), gestreepte Amerikaanse rivierkreeft (nld)
Procambarus advena	Vidalia crayfish (eng)
Procambarus albaughi	Albaugh's crayfish (eng)
Procambarus alleni	Everglades crayfish (eng), rak florydzki (pol), floridai kék rák (hun), cangrejo de río de los Everglades (esp), cangrejo de río de Florida (esp), cangrejo de río azul (esp)
Procambarus ancylus	Coastal Plain crayfish (eng)
Procambarus apalachicolae	Coastal flatwoods crayfish (eng)
Procambarus barbatus	Wandering crayfish (eng)
Procambarus barbiger	Jackson Prairie crayfish (eng)
Procambarus bivittatus	Ribbon crayfish (eng)
Procambarus blandingii	Santee crayfish (eng)
Procambarus brazoriensis	Brazoria crayfish (eng)
Procambarus capillatus	Capillaceous crayfish (eng)
Procambarus caritus	Poor crayfish (eng)
Procambarus chacei	Cedar Creek crayfish (eng)
Procambarus clarkii	Red swamp crayfish (eng), Red Swamp Crawfish (eng), Roter Amerikanischer Sumpfkrebs (deu), rak luizjański (pol), vörös mocsárrák (hun), cangrejo rojo Americano (esp), cangrejo rojo (esp), cangrejo rojo de las marismas (esp), langostilla roja (esp), acocil (esp), langostilla de río (esp), rode Amerikaanse rivierkreeft (nld), アメリカザリガニ (jpn), racul ornat (ron), gambero rosso della Louisiana (ita), g…
Procambarus clemmeri	Cockscomb crayfish (eng)
Procambarus curdi	Red River burrowing crayfish (eng)
Procambarus dupratzii	Southwestern creek crayfish (eng)
Procambarus echinatus	Edisto crayfish (eng)
Procambarus econfinae	Panama City crayfish (eng)
Procambarus elegans	Elegant Creek crayfish (eng)
Procambarus enoplosternum	Black mottled crayfish (eng)
Procambarus epicyrtus	Humpback crayfish (eng)
Procambarus escambiensis	Escambia crayfish (eng)
Procambarus evermanni	Panhandle crayfish (eng)
Procambarus fallax	Slough crayfish (eng)
Procambarus fayettei	Fayette's crayfish (eng)
Procambarus fitzpatricki	Spinytail crayfish (eng)
Procambarus geminus	Twin crawfish (eng)
Procambarus geodytes	Muddiver crayfish (eng)
Procambarus gibbus	Muckalee crayfish (eng)
Procambarus gracilis	Prairie crayfish (eng)
Procambarus hagenianus hagenianus	Southeastern prairie crayfish (eng)
Procambarus hagenianus vesticeps	Egyptian crayfish (eng)
Procambarus hagenianus	Southeastern prairie crayfish (eng)
Procambarus hayi	Straightedge crayfish (eng)
Procambarus hinei	Marsh crayfish (eng)
Procambarus hirsutus	Shaggy crayfish (eng)
Procambarus holifieldi	Celestial crayfish (eng)
Procambarus horsti	Big Blue Springs crayfish (eng), Big Blue Springs cave crayfish (eng)
Procambarus howellae	Ornate crayfish (eng)
Procambarus hubbelli	Jackknife crayfish (eng)
Procambarus hybus	Smoothnose crayfish (eng)
Procambarus incilis	Cut crayfish (eng)
Procambarus jaculus	Javelin crayfish (eng)
Procambarus kensleyi	Free state chimney crawfish (eng)
Procambarus kilbyi	Hatchet crayfish (eng)
Procambarus lagniappe	Lagniappe crayfish (eng)
Procambarus latipleurum	Wingtail crayfish (eng)
Procambarus lecontei	Mobile crayfish (eng)
Procambarus leonensis	Blacknose crayfish (eng)
Procambarus lepidodactylus	Pee Dee lotic crayfish (eng)
Procambarus lewisi	Spur crayfish (eng)
Procambarus liberorum	Osage burrowing crayfish (eng)
Procambarus litosternum	Blackwater crayfish (eng)
Procambarus lophotus	Mane crayfish (eng)
Procambarus lucifugus alachua	Alachua light fleeing cave crayfish (eng)
Procambarus lucifugus lucifugus	Florida Cave crayfish (eng)
Procambarus lunzi	Hummock crayfish (eng)
Procambarus luxus	Corpus Christi crayfish (eng)
Procambarus mancus	Lame crayfish (eng)
Procambarus marthae	Crisscross crayfish (eng)
Procambarus medialis	Pamlico crayfish (eng)
Procambarus natchitochae	Red River crayfish (eng)
Procambarus nechesae	Neches crayfish (eng)
Procambarus nigrocinctus	Blackbelted crayfish (eng)
Procambarus nueces	Nueces crayfish (eng)
Procambarus okaloosae	Okaloosa crayfish (eng)
Procambarus ouachitae	Ouachita River crayfish (eng)
Procambarus paeninsulanus	Peninsula crayfish (eng)
Procambarus pallidus	Pallid Cave crayfish (eng)
Procambarus parasimulans	Bismark burrowing crayfish (eng)
Procambarus pearsei	Carolina Sandhills crayfish (eng)
Procambarus petersi	Ogeechee crayfish (eng)
Procambarus pictus	Spotted royal crayfish (eng), Black Creek crayfish (eng)
Procambarus planirostris	Flatnose crayfish (eng)
Procambarus plumimanus	Croatan crayfish (eng)
Procambarus pubescens	Brushnose crayfish (eng)
Procambarus pubischelae deficiens	Hookless crayfish (eng)
Procambarus pubischelae pubischelae	Brushpalm crayfish (eng)
Procambarus pubischelae	Brushpalm crayfish (eng)
Procambarus pycnogonopodus	Stud crayfish (eng)
Procambarus pygmaeus	Christmas tree crayfish (eng)
Procambarus raneyi	Disjunct crayfish (eng)
Procambarus rathbunae	Combclaw crayfish (eng)
Procambarus regalis	Regal burrowing crayfish (eng)
Procambarus regiomontanus
Procambarus reimeri	Irons Fork burrowing crayfish (eng)
Procambarus rogersi campestris	Hobbs field crayfish (eng)
Procambarus rogersi expletus	Perfect crayfish (eng)
Procambarus rogersi ochlocknensis	Ochlockonee crayfish (eng)
Procambarus rogersi rogersi	Seepage crayfish (eng)
Procambarus rogersi	Seepage crayfish (eng)
Procambarus seminolae	Seminole crayfish (eng)
Procambarus shermani	Gulf crayfish (eng)
Procambarus simulans	Southern Plains crayfish (eng)
Procambarus spiculifer	White tubercled crayfish (eng)
Procambarus steigmani	Parkhill Prairie crayfish (eng)
Procambarus suttkusi	Choctawhatchee crayfish (eng)
Procambarus talpoides	Mole crayfish (eng)
Procambarus texanus	Bastrop crayfish (eng)
Procambarus troglodytes	Eastern Red Swamp crawfish (eng)
Procambarus truculentus	Bog crayfish (eng)
Procambarus tulanei	Giant Bearded crayfish (eng)
Procambarus verrucosus	Grainy crayfish (eng)
Procambarus versutus	Sly crayfish (eng)
Procambarus viaeviridis	Vernal crayfish (eng)
Procambarus vioscai paynei	Payne's Creek crayfish (eng)
Procambarus vioscai	Percy's Creek crayfish (eng), Pinelands Creek crayfish (eng)
Procambarus virginalis	marbled crayfish (eng), racul marmorat (ron), rak mramorovaný (ces), Marmorkrebs (deu), rak marmurkowy (pol), márványrák (hun), cangrejo de río jaspeado (esp), marmorvähk (est), marmerkreeft (nld), écrevisse marbrée (fra), 마블가재 (kor), gambero marmorato (ita), mramorni rak (hrv), мармуровий рак (ukr)
Procambarus youngi	Florida longbeak crayfish (eng)
Procambarus zonangulus	Southern White River crawfish (eng)
Samastacus spinifrons	camarón de río (spa)
Troglocambarus maclanei	Spider Cave crayfish (eng)
Virilastacus araucanius	camarón enano (spa), Dwarf crayfish (eng)
Virilastacus jarai	camarón angelino (spa), Angeline crayfish (eng)
Virilastacus retamali	camarón de turbera (spa), peatland crayfish (eng)
Virilastacus rucapihuelensis	camarón de vega (spa), Vega crayfish (eng)
