## Supplementary material for "che*C*k*OVER*: An open framework and AI-ready global crayfish database for next-generation biodiversity knowledge": archived supplement files: Table_S4.tsv

FEOW_ID	biome	majorHabitatType	ecoRegion
101	Nearctic	Polar freshwaters	Alaskan Coastal
102	Nearctic	Polar freshwaters	Upper Yukon
103	Nearctic	Temperate coastal rivers	Alaska & Canada Pacific Coastal
104	Nearctic	Temperate floodplain rivers and wetlands	Upper Mackenzie
105	Nearctic	Polar freshwaters	Lower Mackenzie
106	Nearctic	Polar freshwaters	Central Arctic Coastal
107	Nearctic	Temperate upland rivers	Upper Saskatchewan
108	Nearctic	Temperate upland rivers	Middle Saskatchewan
109	Nearctic	Large lakes	English - Winnipeg Lakes
110	Nearctic	Temperate coastal rivers	Southern Hudson Bay
111	Nearctic	Polar freshwaters	Western Hudson Bay
112	Nearctic	Polar freshwaters	Canadian Arctic Archipelago
113	Nearctic	Temperate coastal rivers	Eastern Hudson Bay - Ungava
114	Nearctic	Temperate coastal rivers	Gulf of St.Lawrence Coastal Drainages
115	Nearctic	Temperate coastal rivers	Canadian Atlantic Islands
116	Nearctic	Large lakes	Laurentian Great Lakes
117	Nearctic	Temperate coastal rivers	St.Lawrence
118	Nearctic	Temperate coastal rivers	Northeast US & Southeast Canada Atlantic Drainages
119	Nearctic	Temperate coastal rivers	Scotia - Fundy
120	Nearctic	Temperate upland rivers	Columbia Glaciated
121	Nearctic	Temperate floodplain rivers and wetlands	Columbia Unglaciated
122	Nearctic	Temperate upland rivers	Upper Snake
123	Nearctic	Temperate coastal rivers	Oregon & Northern California Coastal
124	Nearctic	Xeric freshwaters and endorheic (closed) basins	Oregon Lakes
125	Nearctic	Temperate coastal rivers	Sacramento - San Joaquin
126	Nearctic	Xeric freshwaters and endorheic (closed) basins	Lahontan
127	Nearctic	Xeric freshwaters and endorheic (closed) basins	Bonneville
128	Nearctic	Xeric freshwaters and endorheic (closed) basins	Death Valley
129	Nearctic	Xeric freshwaters and endorheic (closed) basins	Vegas - Virgin
130	Nearctic	Xeric freshwaters and endorheic (closed) basins	Colorado
131	Nearctic	Xeric freshwaters and endorheic (closed) basins	Gila
132	Nearctic	Temperate upland rivers	Upper Rio Grande - Bravo
133	Nearctic	Xeric freshwaters and endorheic (closed) basins	Pecos
134	Nearctic	Xeric freshwaters and endorheic (closed) basins	Rio Conchos
135	Nearctic	Temperate floodplain rivers and wetlands	Lower Rio Grande - Bravo
136	Nearctic	Xeric freshwaters and endorheic (closed) basins	Cuatro Cienegas
137	Nearctic	Xeric freshwaters and endorheic (closed) basins	Rio Salado
138	Nearctic	Xeric freshwaters and endorheic (closed) basins	Rio San Juan (Mexico)
139	Nearctic	Tropical and subtropical coastal rivers	West Texas Gulf
140	Nearctic	Temperate coastal rivers	East Texas Gulf
141	Nearctic	Temperate coastal rivers	Sabine - Galveston
142	Nearctic	Temperate upland rivers	Upper Missouri
143	Nearctic	Temperate floodplain rivers and wetlands	Middle Missouri
144	Nearctic	Temperate upland rivers	US Southern Plains
145	Nearctic	Temperate upland rivers	Ouachita Highlands
146	Nearctic	Temperate upland rivers	Central Prairie
147	Nearctic	Temperate upland rivers	Ozark Highlands
148	Nearctic	Temperate floodplain rivers and wetlands	Upper Mississippi
149	Nearctic	Temperate floodplain rivers and wetlands	Lower Mississippi
150	Nearctic	Temperate upland rivers	Teays - Old Ohio
151	Nearctic	Temperate upland rivers	Cumberland
152	Nearctic	Temperate upland rivers	Tennessee
153	Nearctic	Temperate floodplain rivers and wetlands	Mobile Bay
154	Nearctic	Temperate coastal rivers	West Florida Gulf
155	Nearctic	Temperate floodplain rivers and wetlands	Apalachicola
156	Nearctic	Tropical and subtropical coastal rivers	Florida Peninsula
157	Nearctic	Temperate coastal rivers	Appalachian Piedmont
158	Nearctic	Temperate coastal rivers	Chesapeake Bay
159	Nearctic	Xeric freshwaters and endorheic (closed) basins	Southern California Coastal - Baja California
160	Nearctic	Xeric freshwaters and endorheic (closed) basins	Sonora
161	Nearctic	Xeric freshwaters and endorheic (closed) basins	Guzman - Samalayuca
162	Nearctic	Tropical and subtropical coastal rivers	Sinaloa
163	Nearctic	Xeric freshwaters and endorheic (closed) basins	Mayran - Viesca
164	Neotropic	Tropical and subtropical coastal rivers	Rio Santiago
165	Nearctic	Xeric freshwaters and endorheic (closed) basins	Lerma - Chapala
166	Nearctic	Xeric freshwaters and endorheic (closed) basins	Llanos El Salado
167	Neotropic	Tropical and subtropical coastal rivers	Panuco
168	Neotropic	Tropical and subtropical coastal rivers	Ameca - Manantlan
169	Neotropic	Tropical and subtropical coastal rivers	Rio Balsas
170	Neotropic	Tropical and subtropical coastal rivers	Sierra Madre del Sur
171	Neotropic	Tropical and subtropical coastal rivers	Papaloapan
172	Neotropic	Tropical and subtropical coastal rivers	Coatzacoalcos
173	Neotropic	Tropical and subtropical coastal rivers	Grijalva - Usumacinta
174	Neotropic	Tropical and subtropical upland rivers	Upper Usumacinta
175	Neotropic	Tropical and subtropical coastal rivers	Yucatan
176	Nearctic	Oceanic Islands	Bermuda
201	Neotropic	Tropical and subtropical coastal rivers	Chiapas - Fonseca
202	Neotropic	Tropical and subtropical coastal rivers	Quintana Roo - Motagua
203	Neotropic	Tropical and subtropical coastal rivers	Mosquitia
204	Neotropic	Tropical and subtropical coastal rivers	Estero Real - Tempisque
205	Neotropic	Tropical and subtropical coastal rivers	San Juan (Nicaragua/Costa Rica)
206	Neotropic	Tropical and subtropical coastal rivers	Chiriqui
207	Neotropic	Tropical and subtropical coastal rivers	Isthmus Caribbean
208	Neotropic	Tropical and subtropical coastal rivers	Santa Maria
209	Neotropic	Tropical and subtropical coastal rivers	Chagres
210	Neotropic	Tropical and subtropical coastal rivers	Rio Tuira
211	Neotropic	Tropical and subtropical coastal rivers	Cuba - Cayman Islands
212	Neotropic	Tropical and subtropical coastal rivers	Bahama Archipelago
213	Neotropic	Tropical and subtropical coastal rivers	Jamaica
214	Neotropic	Tropical and subtropical coastal rivers	Hispaniola
215	Neotropic	Tropical and subtropical coastal rivers	Puerto Rico - Virgin Islands
216	Neotropic	Tropical and subtropical coastal rivers	Windward & Leeward Islands
217	Oceania	Oceanic Islands	Cocos Island (Costa Rica)
301	Neotropic	Tropical and subtropical coastal rivers	North Andean Pacific Slopes - Rio Atrato
302	Neotropic	Tropical and subtropical upland rivers	Magdalena - Sinu
303	Neotropic	Large lakes	Maracaibo
304	Neotropic	Tropical and subtropical coastal rivers	South America Caribbean Drainages - Trinidad
305	Neotropic	Montane freshwaters	Orinoco High Andes
306	Neotropic	Montane freshwaters	Orinoco Piedmont
307	Neotropic	Tropical and subtropical floodplain rivers and wetland complexes	Orinoco Llanos
308	Neotropic	Tropical and subtropical upland rivers	Orinoco Guiana Shield
309	Neotropic	large river deltas	Orinoco Delta & Coastal Drainages
310	Neotropic	Tropical and subtropical upland rivers	Essequibo
311	Neotropic	Tropical and subtropical upland rivers	Guianas
312	Neotropic	Montane freshwaters	Amazonas High Andes
313	Neotropic	Montane freshwaters	Western Amazon Piedmont
314	Neotropic	Tropical and subtropical floodplain rivers and wetland complexes	Rio Negro
315	Neotropic	Tropical and subtropical upland rivers	Amazonas Guiana Shield
316	Neotropic	Tropical and subtropical floodplain rivers and wetland complexes	Amazonas Lowlands
317	Neotropic	Montane freshwaters	Ucayali - Urubamba Piedmont
318	Neotropic	Tropical and subtropical upland rivers	Mamore - Madre de Dios Piedmont
319	Neotropic	Tropical and subtropical upland rivers	Guapore - Itenez
320	Neotropic	Tropical and subtropical upland rivers	Tapajos - Juruena
321	Neotropic	Tropical and subtropical upland rivers	Madeira Brazilian Shield
322	Neotropic	Tropical and subtropical upland rivers	Xingu
323	Neotropic	large river deltas	Amazonas Estuary & Coastal Drainages
324	Neotropic	Tropical and subtropical upland rivers	Tocantins - Araguaia
325	Neotropic	Tropical and subtropical upland rivers	Parnaiba
326	Neotropic	Tropical and subtropical coastal rivers	Northeastern Caatinga & Coastal Drainages
327	Neotropic	Tropical and subtropical upland rivers	S. Francisco
328	Neotropic	Tropical and subtropical coastal rivers	Northeastern Mata Atlantica
329	Neotropic	Tropical and subtropical coastal rivers	Paraiba do Sul
330	Neotropic	Tropical and subtropical coastal rivers	Ribeira de Iguape
331	Neotropic	Tropical and subtropical coastal rivers	Southeastern Mata Atlantica
332	Neotropic	Tropical and subtropical upland rivers	Lower Uruguay
333	Neotropic	Tropical and subtropical upland rivers	Upper Uruguay
334	Neotropic	Temperate coastal rivers	Laguna dos Patos
335	Neotropic	Tropical and subtropical coastal rivers	Tramandai - Mampituba
336	Neotropic	Xeric freshwaters and endorheic (closed) basins	Central Andean Pacific Slopes
337	Neotropic	Xeric freshwaters and endorheic (closed) basins	Titicaca
338	Neotropic	Xeric freshwaters and endorheic (closed) basins	Atacama
339	Neotropic	Xeric freshwaters and endorheic (closed) basins	Mar Chiquita - Salinas Grandes
340	Neotropic	Montane freshwaters	Cuyan - Desaguadero
341	Neotropic	Temperate coastal rivers	South Andean Pacific Slopes
342	Neotropic	Tropical and subtropical floodplain rivers and wetland complexes	Chaco
343	Neotropic	Tropical and subtropical floodplain rivers and wetland complexes	Paraguay
344	Neotropic	Tropical and subtropical upland rivers	Upper Parana
345	Neotropic	Temperate floodplain rivers and wetlands	Lower Parana
346	Neotropic	Tropical and subtropical upland rivers	Iguassu
347	Neotropic	Temperate coastal rivers	Bonaerensean Drainages
348	Neotropic	Temperate coastal rivers	Patagonia
349	Neotropic	Temperate coastal rivers	Valdivian Lakes
350	Neotropic	Oceanic Islands	Galapagos Islands
351	Neotropic	Oceanic Islands	Juan Fernandez Island
352	Neotropic	Tropical and subtropical coastal rivers	Fluminense
401	Palearctic	Polar freshwaters	Iceland - Jan Mayen
402	Palearctic	Temperate coastal rivers	Northern British Isles
403	Palearctic	Temperate coastal rivers	Cantabric Coast - Languedoc
404	Palearctic	Temperate floodplain rivers and wetlands	Central & Western Europe
405	Palearctic	Polar freshwaters	Norwegian Sea Drainages
406	Palearctic	Polar freshwaters	Northern Baltic Drainages
407	Palearctic	Polar freshwaters	Barents Sea Drainages
408	Palearctic	Temperate coastal rivers	Southern Baltic Lowlands
409	Palearctic	Large lakes	Lake Onega - Lake Ladoga
410	Palearctic	Temperate floodplain rivers and wetlands	Volga - Ural
411	Palearctic	Xeric freshwaters and endorheic (closed) basins	Western Caspian Drainages
412	Palearctic	Temperate coastal rivers	Western Iberia
413	Palearctic	Temperate floodplain rivers and wetlands	Southern Iberia
414	Palearctic	Temperate floodplain rivers and wetlands	Eastern Iberia
415	Palearctic	Temperate coastal rivers	Gulf of Venice Drainages
416	Palearctic	Temperate coastal rivers	Italian Peninsula & Islands
417	Palearctic	Temperate upland rivers	Upper Danube
418	Palearctic	Temperate floodplain rivers and wetlands	Dniester - Lower Danube
419	Palearctic	Temperate coastal rivers	Dalmatia
420	Palearctic	Temperate coastal rivers	Southeast Adriatic Drainages
421	Palearctic	Temperate coastal rivers	Ionian Drainages
422	Palearctic	Temperate coastal rivers	Vardar
423	Palearctic	Temperate coastal rivers	Thrace
424	Palearctic	Temperate coastal rivers	Aegean Drainages
425	Palearctic	Temperate floodplain rivers and wetlands	Dnieper - South Bug
426	Palearctic	Temperate coastal rivers	Crimea Peninsula
427	Palearctic	Temperate floodplain rivers and wetlands	Don
428	Palearctic	Temperate coastal rivers	Kuban
429	Palearctic	Temperate coastal rivers	Western Anatolia
430	Palearctic	Temperate coastal rivers	Northern Anatolia
431	Palearctic	Xeric freshwaters and endorheic (closed) basins	Central Anatolia
432	Palearctic	Temperate coastal rivers	Southern Anatolia
433	Palearctic	Temperate coastal rivers	Western Transcaucasia
434	Palearctic	Temperate floodplain rivers and wetlands	Kura - South Caspian Drainages
435	Palearctic	Xeric freshwaters and endorheic (closed) basins	Sinai
436	Palearctic	Xeric freshwaters and endorheic (closed) basins	Coastal Levant
437	Palearctic	Temperate coastal rivers	Orontes
438	Palearctic	Xeric freshwaters and endorheic (closed) basins	Jordan River
439	Afrotropic	Xeric freshwaters and endorheic (closed) basins	Southwestern Arabian Coast
440	Palearctic	Xeric freshwaters and endorheic (closed) basins	Arabian Interior
441	Palearctic	Temperate floodplain rivers and wetlands	Lower Tigris & Euphrates
442	Palearctic	Temperate floodplain rivers and wetlands	Upper Tigris & Euphrates
443	Afrotropic	Xeric freshwaters and endorheic (closed) basins	Oman Mountains
444	Palearctic	Xeric freshwaters and endorheic (closed) basins	Lake Van
445	Palearctic	Xeric freshwaters and endorheic (closed) basins	Orumiyeh
446	Palearctic	Xeric freshwaters and endorheic (closed) basins	Caspian Highlands
447	Palearctic	Xeric freshwaters and endorheic (closed) basins	Namak
448	Palearctic	Xeric freshwaters and endorheic (closed) basins	Kavir & Lut Deserts
449	Palearctic	Xeric freshwaters and endorheic (closed) basins	Esfahan
450	Palearctic	Xeric freshwaters and endorheic (closed) basins	Turan Plain
451	Palearctic	Temperate coastal rivers	Northern Hormuz Drainages
452	Palearctic	Large lakes	Caspian Marine
453	Palearctic	Large lakes	Volga Delta - Northern Caspian Drainages
501	Palearctic	Temperate coastal rivers	Atlantic Northwest Africa
502	Palearctic	Temperate coastal rivers	Mediterranean Northwest Africa
503	Palearctic	Xeric freshwaters and endorheic (closed) basins	Sahara
504	Palearctic	Xeric freshwaters and endorheic (closed) basins	Dry Sahel
505	Afrotropic	Tropical and subtropical floodplain rivers and wetland complexes	Lower Niger - Benue
506	Afrotropic	large river deltas	Niger Delta
507	Afrotropic	Tropical and subtropical upland rivers	Upper Niger
508	Afrotropic	Tropical and subtropical floodplain rivers and wetland complexes	Inner Niger Delta
509	Afrotropic	Tropical and subtropical floodplain rivers and wetland complexes	Senegal - Gambia
510	Afrotropic	Montane freshwaters	Fouta - Djalon
511	Afrotropic	Tropical and subtropical coastal rivers	Northern Upper Guinea
512	Afrotropic	Tropical and subtropical coastal rivers	Southern Upper Guinea
513	Afrotropic	Montane freshwaters	Mount Nimba
514	Afrotropic	Tropical and subtropical coastal rivers	Eburneo
515	Afrotropic	Tropical and subtropical coastal rivers	Ashanti
516	Afrotropic	Tropical and subtropical floodplain rivers and wetland complexes	Volta
517	Afrotropic	Tropical and subtropical coastal rivers	Bight Drainages
518	Afrotropic	Tropical and subtropical coastal rivers	Northern Gulf of Guinea Drainages - Bioko
519	Afrotropic	Montane freshwaters	Western Equatorial Crater Lakes
520	Afrotropic	Xeric freshwaters and endorheic (closed) basins	Lake Chad
521	Afrotropic	Large lakes	Lake Victoria Basin
522	Afrotropic	Tropical and subtropical floodplain rivers and wetland complexes	Upper Nile
523	Palearctic	Xeric freshwaters and endorheic (closed) basins	Lower Nile
524	Palearctic	large river deltas	Nile Delta
525	Afrotropic	Montane freshwaters	Ethiopian Highlands
526	Afrotropic	Montane freshwaters	Lake Tana
527	Palearctic	Xeric freshwaters and endorheic (closed) basins	Western Red Sea Drainages
528	Afrotropic	Xeric freshwaters and endorheic (closed) basins	Northern Eastern Rift
529	Afrotropic	Xeric freshwaters and endorheic (closed) basins	Horn of Africa
530	Afrotropic	Large lakes	Lake Turkana
531	Afrotropic	Xeric freshwaters and endorheic (closed) basins	Shebelle - Juba
532	Afrotropic	Tropical and subtropical coastal rivers	Ogooue - Nyanga - Kouilou - Niari
533	Afrotropic	Tropical and subtropical coastal rivers	Southern Gulf of Guinea Drainages
534	Afrotropic	Tropical and subtropical floodplain rivers and wetland complexes	Sangha
535	Afrotropic	Tropical and subtropical floodplain rivers and wetland complexes	Sudanic Congo - Oubangi
536	Afrotropic	Tropical and subtropical upland rivers	Uele
537	Afrotropic	Tropical and subtropical floodplain rivers and wetland complexes	Cuvette Centrale
538	Afrotropic	Tropical and subtropical floodplain rivers and wetland complexes	Tumba
539	Afrotropic	Tropical and subtropical floodplain rivers and wetland complexes	Upper Congo Rapids
540	Afrotropic	Tropical and subtropical upland rivers	Upper Congo
541	Afrotropic	Montane freshwaters	Albertine Highlands
542	Afrotropic	Large lakes	Lake Tanganyika
543	Afrotropic	Tropical and subtropical floodplain rivers and wetland complexes	Malagarasi - Moyowosi
544	Afrotropic	Tropical and subtropical floodplain rivers and wetland complexes	Bangweulu - Mweru
545	Afrotropic	Tropical and subtropical floodplain rivers and wetland complexes	Upper Lualaba
546	Afrotropic	Tropical and subtropical floodplain rivers and wetland complexes	Kasai
547	Afrotropic	Tropical and subtropical floodplain rivers and wetland complexes	Mai Ndombe
548	Afrotropic	Tropical and subtropical floodplain rivers and wetland complexes	Malebo Pool
549	Afrotropic	Tropical and subtropical floodplain rivers and wetland complexes	Lower Congo Rapids
550	Afrotropic	Tropical and subtropical floodplain rivers and wetland complexes	Lower Congo
551	Afrotropic	Tropical and subtropical coastal rivers	Cuanza
552	Afrotropic	Xeric freshwaters and endorheic (closed) basins	Namib
553	Afrotropic	Xeric freshwaters and endorheic (closed) basins	Etosha
554	Afrotropic	Xeric freshwaters and endorheic (closed) basins	Karstveld Sink Holes
555	Afrotropic	Tropical and subtropical upland rivers	Zambezian Headwaters
556	Afrotropic	Tropical and subtropical floodplain rivers and wetland complexes	Upper Zambezi Floodplains
557	Afrotropic	Tropical and subtropical floodplain rivers and wetland complexes	Kafue
558	Afrotropic	Tropical and subtropical floodplain rivers and wetland complexes	Middle Zambezi - Luangwa
559	Afrotropic	Large lakes	Lake Malawi
560	Afrotropic	Tropical and subtropical upland rivers	Zambezian Highveld
561	Afrotropic	Tropical and subtropical floodplain rivers and wetland complexes	Lower Zambezi
562	Afrotropic	Montane freshwaters	Mulanje
563	Afrotropic	Montane freshwaters	Eastern Zimbabwe Highlands
564	Afrotropic	Tropical and subtropical coastal rivers	Coastal East Africa
565	Afrotropic	Large lakes	Lake Rukwa
566	Afrotropic	Xeric freshwaters and endorheic (closed) basins	Southern Eastern Rift
567	Afrotropic	Tropical and subtropical coastal rivers	Tana, Athi & Coastal Drainages
568	Afrotropic	Tropical and subtropical coastal rivers	Pangani
569	Afrotropic	Tropical and subtropical floodplain rivers and wetland complexes	Okavango
570	Afrotropic	Xeric freshwaters and endorheic (closed) basins	Kalahari
571	Afrotropic	Xeric freshwaters and endorheic (closed) basins	Southern Kalahari
572	Afrotropic	Xeric freshwaters and endorheic (closed) basins	Western Orange
573	Afrotropic	Xeric freshwaters and endorheic (closed) basins	Karoo
574	Afrotropic	Montane freshwaters	Drakensberg - Maloti Highlands
575	Afrotropic	Temperate upland rivers	Southern Temperate Highveld
576	Afrotropic	Tropical and subtropical coastal rivers	Zambezian Lowveld
577	Afrotropic	Montane freshwaters	Amatolo - Winterberg Highlands
578	Afrotropic	Temperate coastal rivers	Cape Fold
579	Afrotropic	Xeric freshwaters and endorheic (closed) basins	Western Madagascar
580	Afrotropic	Tropical and subtropical floodplain rivers and wetland complexes	Northwestern Madagascar
581	Afrotropic	Montane freshwaters	Madagascar Eastern Highlands
582	Afrotropic	Xeric freshwaters and endorheic (closed) basins	Southern Madagascar
583	Afrotropic	Tropical and subtropical coastal rivers	Madagascar Eastern Lowlands
584	Afrotropic	Oceanic Islands	Comoros - Mayotte
585	Afrotropic	Oceanic Islands	Seychelles
586	Afrotropic	Oceanic Islands	Mascarenes
587	Afrotropic	Tropical and subtropical coastal rivers	S. Tome & Principe - Annobon
601	Palearctic	Xeric freshwaters and endorheic (closed) basins	Irgyz -Turgai
602	Palearctic	Polar freshwaters	Ob
603	Palearctic	Temperate upland rivers	Upper Irtysh
604	Palearctic	Montane freshwaters	Chuya
605	Palearctic	Polar freshwaters	Yenisei
606	Palearctic	Large lakes	Lake Baikal
607	Palearctic	Polar freshwaters	Taimyr
608	Palearctic	Polar freshwaters	Lena
609	Palearctic	Polar freshwaters	Kolyma
610	Palearctic	Polar freshwaters	Anadyr
611	Palearctic	Polar freshwaters	East Chukotka
612	Palearctic	Temperate coastal rivers	Koryakia
613	Palearctic	Temperate coastal rivers	Kamchatka & Northern Kurils
614	Palearctic	Temperate coastal rivers	Okhotsk Coast
615	Palearctic	Temperate coastal rivers	Coastal Amur
616	Palearctic	Temperate floodplain rivers and wetlands	Lower Amur
617	Palearctic	Temperate upland rivers	Middle Amur
618	Palearctic	Temperate upland rivers	Argun
619	Palearctic	Temperate upland rivers	Shilka (Amur)
620	Palearctic	Temperate floodplain rivers and wetlands	Songhua Jiang
621	Palearctic	Xeric freshwaters and endorheic (closed) basins	Inner Mongolia Endorheic Basins
622	Palearctic	Xeric freshwaters and endorheic (closed) basins	Western Mongolia
623	Palearctic	Xeric freshwaters and endorheic (closed) basins	Dzungaria
624	Palearctic	Xeric freshwaters and endorheic (closed) basins	Balkash - Alakul
625	Palearctic	Xeric freshwaters and endorheic (closed) basins	Tarim
626	Palearctic	Temperate upland rivers	Lower & Middle Syr Darya
627	Palearctic	Large lakes	Lake Issyk Kul - Upper Chu
628	Palearctic	Temperate upland rivers	Northern Central Asian Highlands
629	Palearctic	Large lakes	Aral Sea Drainages
630	Palearctic	Temperate upland rivers	Middle Amu Darya
631	Palearctic	Xeric freshwaters and endorheic (closed) basins	Upper Amu Darya
632	Palearctic	Temperate upland rivers	Qaidan
633	Palearctic	Montane freshwaters	Upper Huang He
634	Palearctic	Montane freshwaters	Upper Huang He Corridor
635	Palearctic	Temperate floodplain rivers and wetlands	Huang He Great Bend
636	Palearctic	Temperate floodplain rivers and wetlands	Lower Huang He
637	Palearctic	Temperate floodplain rivers and wetlands	Liao He
638	Palearctic	Temperate coastal rivers	Eastern Yellow Sea Drainages
639	Palearctic	Temperate coastal rivers	Southeastern Korean Peninsula
640	Palearctic	Temperate coastal rivers	Hamgyong - Sanmaek
641	Palearctic	Temperate coastal rivers	Sakhalin, Hokkaido, & Sikhote - Alin Coast
642	Palearctic	Temperate coastal rivers	Honshu - Shikoku - Kyushu
643	Palearctic	Large lakes	Biwa Ko
701	Palearctic	Xeric freshwaters and endorheic (closed) basins	Baluchistan
702	Palearctic	Xeric freshwaters and endorheic (closed) basins	Helmand - Sistan
703	Indo-Malay	Tropical and subtropical floodplain rivers and wetland complexes	Lower & Middle Indus
704	Palearctic	Montane freshwaters	Yaghistan
705	Palearctic	Montane freshwaters	Indus Himalayan Foothills
706	Palearctic	Montane freshwaters	Upper Indus
707	Palearctic	Xeric freshwaters and endorheic (closed) basins	Tibetan Plateau Endorheic Drainages
708	Indo-Malay	Tropical and subtropical floodplain rivers and wetland complexes	Narmada-Tapti
709	Indo-Malay	Tropical and subtropical floodplain rivers and wetland complexes	Ganges Delta & Plain
710	Indo-Malay	Montane freshwaters	Ganges Himalayan Foothills
711	Palearctic	Tropical and subtropical upland rivers	Upper Brahmaputra
712	Indo-Malay	Tropical and subtropical upland rivers	Middle Brahmaputra
713	Indo-Malay	Tropical and subtropical floodplain rivers and wetland complexes	Northern Deccan Plateau
714	Indo-Malay	Tropical and subtropical floodplain rivers and wetland complexes	Southern Deccan Plateau
715	Indo-Malay	Tropical and subtropical coastal rivers	Western Ghats
716	Indo-Malay	Tropical and subtropical coastal rivers	Southeastern Ghats
717	Indo-Malay	Tropical and subtropical coastal rivers	Sri Lanka Dry Zone
718	Indo-Malay	Tropical and subtropical coastal rivers	Sri Lanka Wet Zone
719	Indo-Malay	Tropical and subtropical coastal rivers	Chin Hills - Arakan Coast
720	Indo-Malay	Tropical and subtropical floodplain rivers and wetland complexes	Sitang - Irawaddy
721	Palearctic	Tropical and subtropical upland rivers	Upper Salween
722	Indo-Malay	Tropical and subtropical floodplain rivers and wetland complexes	Lower & Middle Salween
723	Indo-Malay	Montane freshwaters	Inle Lake
724	Palearctic	Tropical and subtropical upland rivers	Upper Lancang (Mekong)
725	Palearctic	Montane freshwaters	Er Hai
726	Indo-Malay	Tropical and subtropical floodplain rivers and wetland complexes	Lower Lancang (Mekong)
727	Indo-Malay	Tropical and subtropical upland rivers	Khorat Plateau (Mekong)
728	Indo-Malay	Tropical and subtropical floodplain rivers and wetland complexes	Kratie - Stung Treng (Mekong)
729	Indo-Malay	large river deltas	Mekong Delta
730	Indo-Malay	Tropical and subtropical coastal rivers	Southern Annam
731	Indo-Malay	Tropical and subtropical coastal rivers	Eastern Gulf of Thailand Drainages
732	Indo-Malay	Tropical and subtropical floodplain rivers and wetland complexes	Chao Phraya
733	Indo-Malay	Tropical and subtropical floodplain rivers and wetland complexes	Mae Khlong
734	Indo-Malay	Tropical and subtropical coastal rivers	Malay Peninsula Eastern Slope
735	Indo-Malay	Tropical and subtropical coastal rivers	Northern Central Sumatra - Western Malaysia
736	Indo-Malay	Tropical and subtropical coastal rivers	Aceh
737	Indo-Malay	Tropical and subtropical coastal rivers	Indian Ocean Slope of Sumatra & Java
738	Indo-Malay	Tropical and subtropical coastal rivers	Southern Central Sumatra
739	Indo-Malay	Tropical and subtropical coastal rivers	Southern Sumatra - Western Java
740	Indo-Malay	Tropical and subtropical coastal rivers	Central & Eastern Java
741	Indo-Malay	Tropical and subtropical coastal rivers	Kapuas
742	Indo-Malay	Tropical and subtropical coastal rivers	Northwestern Borneo
743	Indo-Malay	Montane freshwaters	Borneo Highlands
744	Indo-Malay	Tropical and subtropical coastal rivers	Northeastern Borneo
745	Indo-Malay	Tropical and subtropical coastal rivers	Eastern Borneo
746	Indo-Malay	Tropical and subtropical coastal rivers	Southeastern Borneo
747	Australasia	Tropical and subtropical coastal rivers	Malukku
748	Australasia	Tropical and subtropical coastal rivers	Lesser Sunda Islands
749	Australasia	Tropical and subtropical coastal rivers	Sulawesi
750	Australasia	Montane freshwaters	Malili Lakes
751	Australasia	Montane freshwaters	Lake Poso
752	Indo-Malay	Tropical and subtropical coastal rivers	Mindanao
753	Indo-Malay	Montane freshwaters	Lake Lanao
755	Indo-Malay	Tropical and subtropical coastal rivers	Northern Philippine Islands
756	Indo-Malay	Tropical and subtropical coastal rivers	Palawan - Busuanga - Mindoro
757	Indo-Malay	Tropical and subtropical coastal rivers	Western Taiwan
758	Indo-Malay	Tropical and subtropical coastal rivers	Eastern Taiwan
759	Indo-Malay	Tropical and subtropical coastal rivers	Hainan
760	Indo-Malay	Tropical and subtropical coastal rivers	Northern Annam
761	Indo-Malay	Tropical and subtropical floodplain rivers and wetland complexes	Song Hong
762	Palearctic	Montane freshwaters	Yunnan Lakes
763	Indo-Malay	Tropical and subtropical floodplain rivers and wetland complexes	Xi Yiang
764	Palearctic	Temperate upland rivers	Upper Yangtze
765	Palearctic	Temperate upland rivers	Middle Yangtze
766	Palearctic	Temperate floodplain rivers and wetlands	Lower Yangtze
767	Indo-Malay	Tropical and subtropical coastal rivers	Coastal Fujian - Zeijang
768	Indo-Malay	Oceanic Islands	Andaman Islands
769	Indo-Malay	Oceanic Islands	Nicobar Islands
801	Australasia	Temperate coastal rivers	Southwestern Australia
802	Australasia	Xeric freshwaters and endorheic (closed) basins	Pilbara
803	Australasia	Tropical and subtropical coastal rivers	Kimberley
804	Australasia	Xeric freshwaters and endorheic (closed) basins	Paleo
805	Australasia	Tropical and subtropical coastal rivers	Arafura - Carpentaria
806	Australasia	Xeric freshwaters and endorheic (closed) basins	Lake Eyre Basin
807	Australasia	Temperate coastal rivers	Eastern Coastal Australia
808	Australasia	Temperate floodplain rivers and wetlands	Murray - Darling
809	Australasia	Temperate coastal rivers	Bass Strait Drainages
810	Australasia	Temperate coastal rivers	Southern Tasmania
811	Australasia	Temperate coastal rivers	New Zealand
812	Australasia	Tropical and subtropical coastal rivers	Vogelkop - Bomberai
813	Australasia	Montane freshwaters	New Guinea North Coast
814	Australasia	Montane freshwaters	New Guinea Central Mountains
815	Australasia	Tropical and subtropical coastal rivers	Southwest New Guinea - Trans-Fly Lowland
816	Australasia	Tropical and subtropical coastal rivers	Papuan Peninsula
817	Australasia	Tropical and subtropical coastal rivers	Bismarck Archipelago
818	Australasia	Tropical and subtropical coastal rivers	Solomon Islands
819	Oceania	Oceanic Islands	Vanuatu
820	Australasia	Tropical and subtropical coastal rivers	New Caledonia
821	Oceania	Oceanic Islands	Fiji
822	Oceania	Oceanic Islands	Wallis - Futuna
823	Oceania	Oceanic Islands	Samoas
824	Oceania	Oceanic Islands	Society Islands
825	Oceania	Oceanic Islands	Tubuai Islands
826	Oceania	Oceanic Islands	Marquesas Islands
827	Oceania	Oceanic Islands	Rapa
828	Oceania	Oceanic Islands	Hawaiian Islands
829	Oceania	Oceanic Islands	East Caroline Islands
830	Oceania	Oceanic Islands	West Caroline Islands
