## Supplementary material for "che*C*k*OVER*: An open framework and AI-ready global crayfish database for next-generation biodiversity knowledge": archived supplement files: Table_S5.xlsx

### Sheet: Foaie1
Package	Role in cheCkOVER	Reference URL
sf	Core engine for vector geospatial data, CRS handling, spatial overlays, and exporting GeoJSON/KML/KMZ	https://cran.r-project.org/package=sf
sp	Legacy spatial classes for compatibility with older geospatial functions	https://cran.r-project.org/package=sp
raster	Legacy raster manipulation required for backward-compatibility	https://cran.r-project.org/package=raster
terra	Modern raster and spatial data processing (successor to raster)	https://cran.r-project.org/package=terra
dplyr	Data wrangling: filtering, joining, summarizing species-level and record-level tables	https://cran.r-project.org/package=dplyr
tidyr	Reshaping and unnesting nested tables used in narratives and summaries	https://cran.r-project.org/package=tidyr
jsonlite	Generation of structured JSON eco-narratives and machine-readable outputs	https://cran.r-project.org/package=jsonlite
httr	API communication for external taxonomic and vernacular name services	https://cran.r-project.org/package=httr
xml2	Parsing XML responses from APIs and web services	https://cran.r-project.org/package=xml2
rvest	Web-scraping utilities for completing vernacular name sources	https://cran.r-project.org/package=rvest
rnaturalearth	Access to country boundaries for administrative overlays	https://cran.r-project.org/package=rnaturalearth
rnaturalearthdata	Dataset companion to rnaturalearth	https://cran.r-project.org/package=rnaturalearthdata
lwgeom	Additional geometry operations (buffering, validation) extending sf	https://cran.r-project.org/package=lwgeom
units	Standardized unit handling (km, km²) for distance and area metrics	https://cran.r-project.org/package=units
stringr	String normalization and cleaning (species names, toponyms, metadata fields)	https://cran.r-project.org/package=stringr
lubridate	Parsing and normalizing dates for temporal coverage metrics	https://cran.r-project.org/package=lubridate
ggplot2	Static map production and visualization of spatial layers	https://cran.r-project.org/package=ggplot2
ggspatial	Cartographic elements for maps (scale bars, north arrows)	https://cran.r-project.org/package=ggspatial
mapview	Quick interactive geospatial inspection during QA steps	https://cran.r-project.org/package=mapview
leaflet	Web-based interactive maps and pop-up enabled layers	https://cran.r-project.org/package=leaflet
htmlwidgets	Embedding interactive maps into HTML reports	https://cran.r-project.org/package=htmlwidgets
glue	Template-driven narrative generation via string interpolation	https://cran.r-project.org/package=glue
readxl	Import of Excel configuration and auxiliary tables	https://cran.r-project.org/package=readxl
openxlsx	Export of Excel summary tables for distribution to users	https://cran.r-project.org/package=openxlsx
yaml	Reading YAML configuration files for parameterized pipeline runs	https://cran.r-project.org/package=yaml
DT	Interactive HTML tables for inspection of outputs	https://cran.r-project.org/package=DT
knitr	R Markdown reporting engine	https://cran.r-project.org/package=knitr
rmarkdown	Creating narrative reports (Markdown/HTML)	https://cran.r-project.org/package=rmarkdown
worrms	Access to WoRMS for taxonomic and vernacular name data	https://cran.r-project.org/package=worrms
ritis	Access to ITIS for taxonomic resolution and vernacular names	https://cran.r-project.org/package=ritis
wdpar	Automated download and preparation of WDPA protected areas	https://cran.r-project.org/package=wdpar
geodata	Access to global environmental/geospatial context layers	https://cran.r-project.org/package=geodata
ecoregions	WWF Terrestrial Ecoregions of the World (TEOW)	https://cran.r-project.org/package=ecoregions
feowR	Freshwater Ecoregions of the World (FEOW)	https://cran.r-project.org/package=feowR
digest	Hashing and checksums for output versioning and reproducibility	https://cran.r-project.org/package=digest
future	Parallel execution infrastructure	https://cran.r-project.org/package=future
future.apply	Parallel versions of apply functions for batch species runs	https://cran.r-project.org/package=future.apply
readtext	Import of text templates for narrative generation	https://cran.r-project.org/package=readtext
docxtractr	Extraction of text and tables from .docx files used in auxiliary workflows	https://cran.r-project.org/package=docxtractr
